# Conservation of mRNA operon formation in the control of the heat shock response in mammalian cells

**DOI:** 10.1101/2024.10.05.616786

**Authors:** Emese Pataki, Jeffrey E. Gerst

## Abstract

Prokaryotic organisms rely on polycistronic transcription (*i.e.* operons) to express multiple mRNAs from a single promoter, enabling rapid and robust responses to stimuli. In yeast, a similar mechanism exists whereby monocistronic mRNAs are selectively assembled into ribonucleoprotein particles, termed RNA operons or transperons, to regulate the expression of genes involved in the same biological process. One example is the heat shock protein (HSP) transperon that confers the eukaryotic heat shock response (HSR), a conserved cellular mechanism that enables organisms to cope with proteotoxic stress. As it was unknown whether transperons exist in higher eukaryotes, we examined whether a similar mechanism operates in mammalian cells. Using both single-molecule fluorescent *in situ* hybridization and RNA pulldown techniques, we show that mammalian HSP mRNAs colocalize and multiplex to form mRNA assemblages during heat stress. These RNP assemblies are dependent on heat shock factor 1 transcriptional regulator and involve both inter- and intrachromosomal interactions among the HSP genes. Bioinformatic analysis identifies a conserved sequence motif within the coding regions of HSP mRNAs and mutational studies in yeast suggest that it is critical for mRNA multiplexing and the HSR. These findings emphasize the evolutionarily conserved nature of heat shock gene regulation across species and suggest that mammalian cells employ RNA operons/transperons in organizing their heat shock response.
