## Supplementary File 1 for "Conservation of mRNA operon formation in the control of the heat shock response in mammalian cells"

### Sheet: Hsp90ab1 FISH probes
Probe#	Probe (5'-> 3') for Hsp90ab1	Probe position	Percent GC
1	ggacatgagttgggcaattt	59	0.45
2	cattagagatcaactcccga	120	0.45
3	aatcttgtccaaggcatcag	143	0.45
4	aacttcgaagggtctgtcag	175	0.5
5	ggttggggatgatgtcaatt	216	0.45
6	taccaaagtcagggtacgtt	242	0.45
7	tgagatcagctttggtcatg	276	0.45
8	ggcaatggttcccaaattat	299	0.4
9	ccatgaatgctttagtacca	324	0.4
10	ccaccaagtaggcagaataa	399	0.45
11	gtgatcacaaccactttctc	421	0.45
12	cagaagactcccaagcatac	462	0.5
13	agcacgcacagtgaaggaac	488	0.55
14	tctaggtactctgtctgatc	562	0.45
15	gtgatgggatagcctatgaa	622	0.45
16	ctcgttccttctccaaataa	645	0.4
17	acatcttcgatcttgggttt	739	0.4
18	tgtttagttcttcctgatca	831	0.35
19	agggtttctggtccaaatag	860	0.45
20	aattctccatactcctcttg	892	0.4
21	agtcattagtgaggctcttg	915	0.45
22	agaaaagtgcttgactgcca	947	0.45
23	tgaattccaactgaccttct	969	0.4
24	gagcccgacgaggaataaat	999	0.5
25	tgaacacacggcggacatag	1065	0.55
26	atcaactcatcacagctgtc	1090	0.45
27	atttctcgggagatgttcag	1162	0.45
28	tcaagattttgctctgctgg	1185	0.45
29	agagaagagctcaaggcact	1232	0.5
30	gtggattccaagcttgagat	1307	0.45
31	agactgggaggtatgatagc	1367	0.5
32	ctctgacagagatgtcatct	1394	0.45
33	tctccttcatgcgagaaaca	1416	0.45
34	gctccacaaaagctgagttg	1485	0.5
35	catatataccacctcgaagc	1520	0.45
36	acacagtactcgtcaatggg	1546	0.5
37	catcaaattccttgagctgc	1569	0.45
38	tctattggagattgtcacct	1730	0.4
39	tgcagcaaggtgaagacaca	1752	0.5
40	gctttttggccatcatatag	1854	0.4
41	aactgccttatcattcttgt	1934	0.35
42	atcctcaagggaaaagccag	1997	0.5
43	tgatcatgcgatagatgcgg	2034	0.5
44	catcaggaactgcagcattg	2100	0.5
45	caagggcacaagttttccaa	2191	0.45
46	tactgccttcaacacaagga	2304	0.45
47	agagtagagagggaatgggg	2340	0.55
48	tacacaacatccaatcctgc	2365	0.45

### Sheet: Hspa1a FISH probes
Probe#	Probe (5'-> 3') for Hspa1a	Probe position	Percent GC
1	ttggttctgagtagctgtca	9	0.45
2	gctctgcttctcttgtcttc	54	0.52
3	tcgttggcgatgatctccac	307	0.55
4	gtcgaacacggtgttctgcg	419	0.6
5	ttgtagttcacctgcacctt	535	0.45
6	ggaagaacgaccggctctcg	558	0.65
7	accatggacgagatctcctc	580	0.55
8	agcgatctccttcatcttcg	605	0.5
9	gtgatcaccgcgttggtcac	646	0.6
10	cgctgagagtcgttgaagta	676	0.5
11	cacgtttagaccggcgatca	719	0.55
12	cgtgggctcgttgatgatcc	743	0.6
13	gtcgaagatgagcacgttgc	809	0.55
14	tcgatcgtcaggatggacac	850	0.55
15	tggccttcacctcgaagatg	876	0.55
16	tccacgaagtggctcaccag	940	0.6
17	ctggacgacagcgtcctctt	1042	0.6
18	ctgagcacagctcttcgaac	1134	0.55
19	atctgcgccttgtccatctt	1204	0.5
20	ttgaagaagtcctgcagcag	1276	0.5
21	ttgatgctcttgttcaggtc	1303	0.45
22	tgcacgttctccgacttgtc	1378	0.55
23	cttgatgagcgccgtcatca	1457	0.55
24	ctcgtacacctggatcagca	1544	0.55
25	ggatgccgctcagttcgaag	1605	0.6
26	gaaggtcacctcgatctgtg	1646	0.55
27	tgacgttcaggatgccgttg	1677	0.55
28	ctgagcttgcccttgagacc	1900	0.6
29	cagcaccttcttcttgtcag	1925	0.5
30	gagatgacctcctggcactt	1948	0.55
31	cctggtacagcccactgatg	2049	0.6
32	ctgagccagaggctcccttg	2112	0.65
33	cagcagaggcctctaatcca	2150	0.55
34	atatctgtctcctagccagc	2181	0.5
35	ataatgacagtcctcaaggc	2204	0.45
36	acttgattgcaggacaaact	2248	0.4
37	gataaagcccacgtgcaata	2310	0.45
38	gacacacttgcagtgttaat	2340	0.4
39	aaaacaaatcacatcagcgg	2410	0.4
40	ggagagtccaaacacaaaga	2523	0.45
41	atgtatcaacaatgtggccc	2546	0.45
42	ctctgaaggacccgacacaa	2568	0.55
43	agtctccgctgtcagtaatc	2568	0.55
44	taaacgcaaggagaagcagc	2620	0.5
45	gtgcaaccaccatgcaagat	2642	0.5
46	caacctggaaacaagtccta	2664	0.45
47	aaaactgaacacatgctggt	2709	0.4
48	cggtaaaaattgacccgagt	2745	0.45

### Sheet: Hspa8 FISH probes
Probe#	Probe (5'-> 3') for Hspa8	Probe position	Percent GC
1	ttagacatggttgcttgtgt	67	0.4
2	gagatcaatgccaactgcag,	92	0.5
3	ggcaataatttccacctttc	149	0.4
4	aaagcaacatagcttggcgt	190	0.45
5	cattgcaacctgattcttgg	242	0.45
6	gatcagacgtttggcatcaa	281	0.45
7	cagcatcatcaaacctacgc	303	0.5
8	atcattcaccaccatgaagg	350	0.45
9	tagaaactttttgtctcccc	403	0.4
10	agaaccatggaggacacttc	430	0.5
11	ctgcaatttccttcatcttt	453	0.35
12	atagttccagcatcttttg	494	0.37
13	tcgaagtacattgaggccag	515	0.5
14	ctccgaccttcttatctaag	573	0.45
15	gacacatcaaaagtgccacc	625	0.5
16	aatcttctccacctaagtgg	699	0.45
17	atgattgaccattcggttgt	722	0.4
18	ctttcgcttgaactcagcaa	746	0.45
19	cttgttctcactgatgtctt	773	0.4
20	tcaatctcaatactggcctg	856	0.45
21	gtcaattccctcatagagag	878	0.45
22	cggaacaggtcagcattcaa	934	0.5
23	tcatggatctgtgacttgtc	1000	0.45
24	gaatcttggggattctggta	1041	0.45
25	cagctcttttccattgaaga	1079	0.4
26	aacagcttcatcggggttaa,	1109	0.45
27	cagacttgtctccagataga	1158	0.45
28	agcagcaaatcctgaacgtt,	1180	0.45
29	gggaaagaggagtgacatcc	1203	0.55
30	gcttgatgaggacagtcatg	1248	0.5
31	gtggtgaaagtctgtgtctg	1291	0.5
32	tcaccttcatacacctgaat	1339	0.4
33	gtgagctcgaactttccaag	1387	0.5
34	gtaacctcaatctgagggac	1432	0.5
35	gcagaaacattgaggatgcc	1471	0.5
36	tggtgatggtgatcttgttc	1515	0.45
37	gctcaatatcttccttactc	1551	0.4
38	ttgtacttctcagcttcttg	1579	0.4
39	gtgagttcttggaggaaacc	1626	0.5
40	ttgctttcatgttgaaggca	1656	0.4
41	ttgccttgaagtttctcatc	1684	0.4
42	agaatcttctgtttgtcctc	1714	0.4
43	gctgatgatttcattgcact	1739	0.4
44	ctctggtacagcttggtaat	1840	0.45
45	tgaagaagcaccaccagatg	1916	0.5
46	gacttaatccacctcttcaa	1946	0.4
47	caaagctacaccttcttgga	1968	0.45
48	tccatgttacttgttttggg	1999	0.4

### Sheet: 3C primers
Oligonucleotide names	Sequences (5'-> 3')
Hspa1a -111	ACTGCTGGAAGATTCCTGGCC
Hspa1a +721	ATCGCCGGTCTAAACGTGC
Hspa1a +1459	ATGACGGCGCTCATCAAGC
Hspa1a +2047	ATCATCAGTGGGCTGTACCAGG
Hspa1a +2983	AGGTCCAGCTTAGTGAAGAG
Hsp90ab1 -180	AGGCCCGGGGTCCCGCTC
Hsp90ab1 +1376	AGGAGGAGGTGGAGACCTTTG
Hsp90ab1 +2946	AGTATGGCGAATTCTATAAGAGCCTCAC
Hsp90ab1 +3935	ACCTCTCAGTCTGGAGATGAGATGAC
Hsp90ab1 +5621	AAGAGCAAAAGGTGACATTTCCAAG
Dnaja1 -268	CAGGGCTGGGTTCCACCAA
Dnaja1 +1142	ACACCTTTGATCCCAGTGCTCA
Dnaja1 +2516	AGCCATAAGATGGTATGAGCTACAGA
Dnaja1 +5536	GGGACAGGTATGCAGATAAGGATTCAT
Dnaja1 +7131	ATGGAGAGTGGAAGAAGCTTCCAA
Dnaja1 +8632	GTTGATGACAGCCAGGGCTGTTAAA
Dnaja1 +8905	CTCCCCTCTAAGAAACCAGATTTAAGA

### Sheet: qPCR primers
Oligonucleotide names	Sequences (5'-> 3')
HSPA1A	ATCATCAGTGGGCTGTACCAGG
	CACATATCTGTCTCCTAGCCAGCAC
HSP90AB1	GCGCACGCTGACTTTGGT
	CCTGGAGAGCCTCCATGAAC
DNAJA1	ACATTCCACGGTGAAGGAGACC
	AGCCGCACAATGCTTCAACCAG
HSPA8	AGGAGTTGAATGCTGACCTGTTCC
	GCAGAAGTTTCTGAATCTTGGGGAT
HSPA2	AGTTCAAGCGCAAACACAAGAAG
	CGTGTAGAAATCCACGCCCT
6xHSE- Luciferase gene	AGCCTACCGTGGTGTTCG
	GTGACGAACGTGTACATCGACT
Pg Luciferase gene	AGGCGACAAAGAGTCCGC
	AGTCCACACACAGATCGACCT

### Sheet: Basal expression levels of HSPs
Gene ID	Single Culture expression (Rep 1)	Single Culture Expression (Rep 2)	Hsp? (0=no, 1=yes, anything else=unsure)
Hspb2	58.8715	54.3895	1
Hspe1-rs1	61.815	70.4389	1
Hspa1l	71.6269	75.7887	1
Hspd1-ps3	249.222	211.317	1
Hspa12a	456.254	435.116	1
Hspb11	1037.12	1087.79	1
Hspb1	1627.8	1606.72	1
Hspb8	1629.76	1579.97	1
Hspa2	1731.8	1828.74	1
Hspa12b	1767.12	1846.57	1
Hspa1a	1811.28	1748.49	1
Hspbap1	3310.54	3505.9	1
Hspbp1	4826.48	5009.19	1
Hspb6	5015.85	5136.69	1
Hspa14	9144.7	9509.25	1
Hspa1b	11740.9	11162.3	1
Hspa13	15175.1	15506.4	1
Hspe1	22599.8	24437	1
Hspa4l	24641.6	24243.5	1
Carhsp1	25489.4	25648.7	4
Hsph1	29494.6	29778.7	1
Hspa4	59473.9	61546.7	1
Hspd1	91787.5	95386.8	1
Hspa9	125224	131385	1
Hspg2	126741	112089	1
Hsp90b1	136437	144088	1
Hsp90aa1	152757	153007	1
Hspa5	167715	173604	1
Hspa8	234249	237616	1
Hsp90ab1	409725	418354	1
Actb2	407100	419784	0	<- Reference

### Sheet: Primers for yeast manipulation
Oligonucleotide names	Sequences (5'-> 3')
Primers for creating HSP82::URA3 strain	Forward GTCCTATAAACAAAAGCACAAACAAACACGCAAAGATATGCACAGGAAACAGCTATGACC
	Reverse TTTTGTTTATAACCTATTCAAGGCCATGATGTTCTACCTAGTTGTAAAACGACGGCCAGT
Primers for inserting point mutations into HSP82	Forward CCTCTCTCAACACAGTAATCCATAAAC
	Reverse CTCCGTTGAAGGGCAATTGGAATTTAGAGCTATTTTATTCATTCCCAAGAGAGCACCGTTCGACTTGT
	Forward ATGAGGATGAAGAAACAGAGACTG
	Reverse ACAAGTCGAACGGTGCTCTCTTGGGAATGAATAAAATAGCTCTAAATTCCAATTGCCCTTCAACGGAG

### Sheet: Yeast strains
Name	Genotype	Source
BY4741	MATa his3Δ1 leu2Δ0 met15Δ0 ura3Δ0	Euroscarf
hsp82Δ	MATa his3Δ1 leu2Δ0 met15Δ0 ura3Δ0 hsp82Δ::URA3	This study
hsp82mut motif	MATa his3Δ1 leu2Δ0 met15Δ0 ura3Δ0 hsp82mut	This study
HSP82-MS2LV6	MATa his3Δ1 leu2Δ0 met15Δ0 ura3Δ0 HSP82::loxP-MS2L::HSP82	This study
hsp82mut motif-MS2LV6	MATa his3Δ1 leu2Δ0 met15Δ0 ura3Δ0 hsp82mut::loxP-MS2L::HSP82	This study

### Sheet: Plasmids
Plasmid name	Source
pMS2-CP-GFPx3	Jeffrey Gerst
pLOXHIS5MS2L	Jeffrey Gerst
pSH47	Euroscarf
EF1α-HSF1-GFP	Jeffrey Gerst
VSVG	Addgene #12259
RRE	Addgene #112251
Rev	Addgene #12253
pGLuc	Thomas Czerny
6xHSE -Rluc	Thomas Czerny
pTwist-EF1α/Puro	Twist Bioscience
pCg-ura3	Jeffrey Gerst
